# JAK2 signalling to HNRNPA1 represses retrotransposon activity in haematopoietic stem cells

**DOI:** 10.1101/2025.07.07.663405

**Authors:** Jeremy W. Deuel, Andrejs Makarovs, Sheidasadat Goosheh, George Winder, Hisham Mohammed, Jason S. Carroll, Michael Spencer Chapman, Chiraag D. Kapadia, Peter Campbell, Jyoti Nangalia, Elisa Laurenti, Constanze Schneider, Thomas Oellerich, Anthony R. Green, Stephen J. Loughran

## Abstract

Retrotransposon expression must be tightly controlled, particularly in long-lived multipotent stem cells, to prevent deleterious consequences including insertional mutations. Several mechanisms are known to repress retrotransposon transcription during development which are generally thought to persist thereafter. However, integration of retrotransposable elements into host genomes has also provided a major source of genetic variation across evolution. This has generated many sequences that have acquired advantageous host functions, but little is known about retrotransposon expression and mobility in adult stem cells or about how these processes might be dynamically regulated. Here we describe the landscape of somatic retrotransposition in haematopoietic stem cells and identify a previously unrecognised pathway which links cytokine signalling, RNA-modulating HNRNP complexes and repression of retrotransposon activity. Activation of JAK2, by thrombopoietin or gain-of-function JAK2 mutations, triggers tyrosine phosphorylation of HNRNPA1 that represses expression of ERVs, LINEs and SINEs and reduces insertional mutagenesis. This pathway coordinates retrotransposon activity with cellular context and state and provides a mechanism for protecting the haematopoietic stem cell genome.
