## Supplementary Tables for "JAK2 signalling to HNRNPA1 represses retrotransposon activity in haematopoietic stem cells": Supp_table_S2_insertions_mice_pear_tree.xlsx

### Sheet: Legend
This table lists the insertional mutagenesis sites observed in human HSCs and human colonic crypts.
insertion	Name of the insertional mutagenesis, defined as {chr}:{RBP}-{LBP} in GRCm39-Coordinates
left_seq	left-clipped sequence
right_seq	right-clipped sequence
class	class of retrotransposon detected
subclass	subclass of retrotransposon detected
offspring	number of colonies that are children of that edge with evidence of the insertional mutation
min_sbs	minimal number of SBS accumulated in the edge
max_sbs	maximal number of SBS accumulated in the edge
mouse	mouse id

### Sheet: Mouse_HSC
insertion	left_seq	right_seq	class	subclass	offspring	min_sbs	max_sbs	mouse
2:140580089-140580105	AAAAAAACAAAAAAAAAAAAAAAAAAAAAAAAAAAAAAAAAAAAAAAAAAAAAAAAAAAAAAAAAAAAAAAAAAAAAAAAAAAAA	GGAGACCCGCCGAACTTAGGAAATTAGTCTGAACAGGTGAGAGGGTGCGCCAGAGAAC	LINE	L1MdTf	2	3.95148	22.3001	MD7180
5:40978105-40978119	AAACAAAAAAAAAAAAAAACAAACAAAAAAAAAAAAAAAAAAAAAAAAAAAAAAAAAAAAAAAAAAAAAAAA	GAGTCGCCATCTTGGTCCGGGACCCGCCGAACTTAGGAAATTAGTCTGAACAGGTGAGAGGGTGCGCCAGAGAAC	LINE	L1MdTf	2	3.95148	22.3001	MD7180
7:36906095-36906109	GGTGGCTGGCTGTCCCCGGCCCACAAAGGGTGCTGCCTCAGCGCCTCTGTC	TTTTTTTTTTTTTTTTTTTTTTTTTTTTTTTTTTTTTGTTTTTGTTTTTTTTTTTTTTTTT	LINE	L1MdTf	3	3.96271	20.6708	MD7180
5:12500439-12500450	AAAAAAAAAAAAAAAAAAAAAAAAAAACAAAAAAAAAAAAAACAAAAAAAAAAAAAAAAAAAAAAAAAAAAAAAAAAAAAAAAAAAAAAAAAAAAAAAAAAAAAAAAAAAAAA	GGGTCGCCATCTTGGTCCGGGACCCGCCGAACTTAGGAAATTAGTCTGAACAGGTGAGAGGGTGCGCCAGAGA	LINE	L1MdTf	19	4.97391	11.9622	MD7180
8:57915214-57915232	AACAAAAAAAAAAAAAAAAAAAAAAAAAAAAAAAAAAAAAAAAAAAAAAAAAAAAAAAAAAAAAAAAAAAAAAAAAAAAA	GTGGGTGGGTAGGGGAGTGGGGGTGGGTGGGTAAGGGGGACTTTTGGTATAGCATTGGAAATGTAAATGAGC	LINE	L1MdGf	15	4.97391	11.9622	MD7180
9:109529522-109529537	CGGGTCCCGGACCAAGATGGCGACCGCTGCTGCTGTGGCTTAG	TTTTTTTTTTTTTTTTTTTTTTTTTTTTTTTTTTTTTTTTTTTTTTTTTTTTTT	LINE	L1MdTf	1	5.6467	127.805	MD7180
3:108708274-108708290	AAAAAAAAAAAAAAAAAAAAAAAAAAAAAAAAAAAAAAAAAAAAAAAAAAAAAA	GGGACCCGCCGAACTTAGGAAATTAGTCTGAACAGGTGAGAGGGTGCGCCAGAGAA	LINE	L1MdTf	1	5.82246	133.452	MD7180
X:76694756-76694769	AAAAAAAAAAAAAAAAAAAAAAAAAAAAAAAAAAAAAAAAAAAAAAAAAAAAAAAAAAAAAAAAAAAAAAAAAAAAAAAAAAAAAAAAAAAAAAAAAAAAAAAAAAAAAAAAAAAAA	TCCAACCCAAAGTCATCAAAAAAGACAAGGAGGGACACTTCATTCTCATCCACTCCTATTATACGTAGGTTTGGGCTTCTTAATGTTTAC	LINE	L1MdF	20	6.00995	13.0092	MD7180
6:24429179-24429192	AACCACCCAACACCCACACACACACAAAAAAAAAAAAAAAAAAAAAAAAAAAAAAAAAAAAAAAAAAAAAAAAAAAAAAAAAAA	CAGACAGCCGGCCACCTTCCTGGTGAGAGCACGGGGGTCTGCCTGGCCTGAGAGGTTTGTGGCACAGGCGCACTCG	LINE	L1MdGf	33	6.04095	12.1634	MD7180
2:120517323-120517340	GTATTCATTCTTCTATTGTGGAACATCAGGGTTGTTTCCAGCTTCTGGCTATTATAAATAATGCTGCTATGAACATAGTGGAGCATGTGTCCTTC	TTTTTTTTTGTTGTTTTTTTTTTTTTGTTGTTGTGTTTGTTGTTGGGGGGGGGGGGTTTTTGTTGATTGGGTGGTGGGGTTGTGGTGGGTGTTTGTTTTTTTTTTTGT	LINE	L1MdA	33	6.04095	12.1634	MD7180
17:91207660-91207656	AAAAAAAAAAAAAAAAAAAAAAAAAAAAAAAAAAAAAAAAAAAAAAAAAAAAAAAAAAAAAAAAAAAAAAAAAAAA	ACTCACACAATATGTACTCACTGATAAGTGGATACTAGCCCAAAACCTAGGATACCCACG	LINE	L1MdTf	4	6.11896	16.5001	MD7180
9:87612223-87612240	ACACCCAACCAAAACAACACACACAAAAAAAAACACAAAAACAAACACAAAAACAAAAAAAAAAAAAAAAAAAAAAAAAAAAACAAAAAAAAAAAAAAA	ACCTGCCGAACTTAGGAAATTAGTCTGAACAGGTGAGAGGGTGCGCCAGAG	LINE	L1MdTf	3	6.3241	19.9102	MD7180
14:117015200-117015215	ACAAACAAAAAAAAAAAAAAAAAAAAAAAAAAAAAAAAAAAAAAAAAAAAAAAAAAAAAAAAAAAAAA	CGGGACCTGCCGAACTTAGGAAATTAGTCTGAACAGGTGAGAGGGTGCGCCAGAGAACCTGACAGC	LINE	L1MdTf	3	6.3241	19.9102	MD7180
6:6961260-6961275	GTGTGAGTTCCTTTGTGAATGTGTTACCTCACTCAGGATGATGCCCTCC	TTTTTTTTTTTTTTTTTTTTTTTTTTTTTTTTTTTTTTTTTTT	LINE	L1MdA	1	6.3241	133.452	MD7180
12:46485325-46485340	CTCTGGCGCACCCTCTAACCTGTTCAGACTAATTTCCTAAGTTCTGCTGAGTCCCGGAACCAAGATGGCGACTC	TTTTTTTTTTTTTTTTTTTTTTTTTTTTTTTTTTTTTTTTTTTTTTTTTTTTTTTTTTTTTTTTTTTTTTTT	LINE	L1MdTf	11	6.94146	16.0372	MD7180
12:94907981-94907994	ACCCTCTCACCTGTTCAGACTAATTTCCTAAGTTCGGCGGGTCCCGGACCAAGATGGCGACCGCTGCTGCTGTC	TTTTTTTTTTTTTTTTTTTTTTTTTTTTTTTTTTTTTTTTTTTTTTTTTTTTTTTTTTTTTTTTTTTTTTTTT	LINE	L1MdTf	11	6.97894	16.1419	MD7180
1:160056718-160056733	CTCCACAAAAATCACTAAAAAAAAAAAAAACACAAAAAAAAAAAAAAAAAAAAAAAAAAAAAAAAAAAAAAAAAAAAAAAAAAAAAAAAAAAAA	CATATATCCAGAAGATGCCCCAACTGGTAAGAAGGACACATGCTCCACTATGTTCATAGCAGCATTA	LINE	L1MdA	16	8.02162	23.1459	MD7180
6:46797015-46797031	ACACCTGTCCTCTGGTCCGGATGGTGGCCGGTTATCTGCGGCCCGCCCAGGCTGCTGCCTCAGCGGCTCTC	TTTTTTTTTTTTTTTTTTTTTTTTTTTTTTTTTTTTTTTTTTTTTTTTTTTTTTTTTTTT	LINE	L1MdTf	2	8.02162	24.4263	MD7180
2:17311637-17311651	AAAAAAAAAAAAAAAAAAAAAAAAAAAAAAAAAAAAAAAAAAAAAAAAAAA	GGACCTCAGCCTCAGCAGCAGCGGTCGCCATCTGGGTTCCGGGACTCCGCGGGACCTAGGAA	LINE	L1MdTf	2	9.06608	38.7065	MD7180
9:93225189-93225205	AAAAAAACCAAAAAAAAAAAAAAAAAAAAAAAAAAAAAAAAAAAAAAAAAAAAAAACAAAAAAAAAAAAAAAAAAAAAAAAAAAAAAAAAAAAAAAAAAAAAAAAAAAAAAAAAAA	GCACCAGAGAACCGGACAGCTTCTGGGACGGGCGGAAGCACAGAGCCGCTGAGGCAGCAGCCTGACCCGTCAGAACACAACACACCACCA	LINE	L1MdTf	32	9.08315	11.2179	MD7180
10:5918638-5918654	TTCAAAACTATTTCAATTAAAAATTATAAAAAAACATAAAAAAAAACAAAAAAAAAAAAAAAAAAAAAAAAAAAAAATAAAAAAAAAAAAAAAAA	GATCTTGGTCCCGGGACCCGCCGAACTTAGGAAATTAGTCTGAACAGGTGAGAGGGTGCGCCAGAG	LINE	L1MdTf	6	9.83331	20.4693	MD7180
5:34595041-34595051	TTCCTTCTCCCACCCCCAACAACTCTCTTAATAAAAATCTAAAAAAAAATAAAATTAAAAAAAAAAAAAAAAAAAAAAAAAAAA	GGGCTGGTGAGATGGCTCAGTGGGTAAGAGCACCCGACTGCTCTTCCGAAGGTCCAGAGTTCAAATCCCAG	SINE	B2	4	9.83331	20.4693	MD7180
X:47562637-47562652	CCTGTTCCAGAAGCTGTCAGGTTCTCTGGCGCACCCTCTCACCTGTTCC	TTTTTTTTTTTTTTTTTTTTTTCTTTTTTTTATTTTTTTTTTTGTTTTTTTTTTTTGGTTTGTGTTTTTTTTTTTTTTTTTGTTTTTGTTTT	LINE	L1MdTf	2	9.83331	33.0352	MD7180
2:142798983-142798998	AAAAAAAAAAAAAAAAAAAAAAAAAAAAAAAAAAAAAAAAAAAAAAAAAAAAAAAAAAAAAAAAAAAAAAAAAAAAAAAAAAAAAAAAAAAAAAAAAAAAAAAAAAAAAAAAAAAAAAAAA	GGTCCGCCTGGCTTGGGAGGCGACCTCAGCCTCAGCAGCAGCGGTCGCCATCTGGGTTCCGGGACTCCGCGGG	LINE	L1MdTf	6	9.94476	11.0313	MD7180
11:66996001-66996004	CATTTTCTGTATCCAGTCCTCTGTTGAGGGGCATCTGGGTTCTTTCCAGCTTCTGGCTATTATAAATAATG	TTTTTTTTTTTTTTTTTTTTTTTTTTTTTTTTTTTTTTTTTTTTTTTTTTTTTT	LINE	L1MdA	5	10.7211	35.125	MD7180
6:79694641-79694653	CCTGTTCAGACTAATTTCCTAGGTCCCGCGGAGTCCCGGAACCCAGATGGCGACCGCTGCTGCTCTGGCGACCGCTGCTGCT	TTTTTTTTTTTTTTTTTTTTTTTTTTTTTTTTTTTTTTTTTTTTTTTTTTTTTTTTTTTTTTTTTTTTGTTGTTTTTTTTTTTGT	LINE	L1MdTf	18	11.0199	35.9797	MD7180
X:87818649-87818661	ATGGTGGCCGGTTGTCTGCGGCCCGCCCAGGCTGCTGCCTCAGCGGCTCTGTACTTCTGCCCGTCCCAGA	TTTTTTTTTTTTTTCTTTTTTTTTTTTTTTTTTT	LINE	L1MdTf	1	11.0313	133.452	MD7180
7:109644150-109644166	AACAAAACCAAAAAAAAAAAAAAAAAAAAAAAAAAAAAAAAAAAAAAAAAAAAAAAAAAAAAAAAAAAAAAAA	GCTAGAGAAAGTACCAAAGAAGCTAAAGGGATCTGCAACCCTATAGGTGGAACAACATTATGAACTAACCA	LINE	L1MdGf	8	12.1344	16.4342	MD7180
17:11676617-11676630	CCGGAACCCAGATGGCGACCGCTGCTGCTGAGGCTGAGGTCGCCTCCCAAGCCAGGCGGACACCTGTC	TTTTTTTTTTTTTTTTTTTTTTTTTTTTTTTTTTTTTTTTTTTTTTTTTTTTTTTTTTTTT	LINE	L1MdTf	1	14.4944	133.452	MD7180
7:54993825-54993845	GCTCTGTGCTTCCGCCCGTCCCAGAAGCTGTCCGGTTCTCTGGCGCACCCTCTCACCTGTTCAGAC	TTTTTTTTTTTTTTTTTTTTTTTTTTTTTTTTTTTTTTTTTTTTTTTTTTTTTTTTTT	LINE	L1MdTf	2	16.1419	52.5124	MD7180
1:143224561-143224573	TCAGACTAATTTCCTAAGTTCGGCGGGTCTCGGACCAAGATGGCGACCGCTC	TTTTTTTTTTTTTTTTTTTTTTTTTTTTTTTTTTTTTTTTTTTTTTTTTT	LINE	L1MdTf	2	16.4277	59.5824	MD7180
4:41351630-41351644	TTTGAACTCTGGACTTTCGGAAGAGCAGTCGGGTGCTCTTACCCACTGAGCCATCTCACCAGCCCATGAAAAATAATCTTACCTAC	TTTTTTTTTTTTTTTTTTTTGTTTTTGGTGACCGGGTTTGTCTGTAATTGAACTAAATCTGTATAACCGGCTGGCCACGAACTCACTTA	SINE	B2	1	16.5001	133.452	MD7180
4:19279095-19279108	AAAAAAAAAAAAAAAAAAAAAAAAAAAAAAAAAAAAAAAAAAAAAAAAAAAAAAAAAAA	GGACGGGCGGAAGCACAGAGCCGCTGAGGCAGCAGCCTGGGCGGGCCGCAGACAACCGGCCACCATCCGGACC	LINE	L1MdTf	4	17.0353	35.5254	MD7180
5:144901755-144901770	TGAACTTGGGACCTTTGGAAGAGCAGTCGGGTGCTCTTACCCACTGAGCCATCTCACCAGCCC	TTTTTTTTTTTTTTTTTTTTTTTTTTTTTTTTTTTT	SINE	B2	2	19.9102	35.1282	MD7180
6:103833600-103833612	CCACCCCATAATCAGCATCCAAACGCTGACACCATTGCATACACTAGCAAGATTTTATCGAAAGGACCCAGA	TTTTTTTTTTTTTTTTTTTTTTTTTTTTTTTTTTTTTTTTTTTTTTTTTT	LINE	L1MdTf	2	20.7876	28.399	MD7180
X:132803980-132803994	ACTCTACATCTGATAGAGGGCTTCACATAAAACCAGAGACACTGAAACTTATAGAGGAGAAAGTGGGGAAAAGCCTTG	TTTTTTTTTTTTTTTTTTTTTTTTTTTTTTTTTTTTTTTTTTTTTTTTTTTTTTTTGGTGGTTTTTTTTTTTTTTTTT	LINE	L1MdA	2	20.9772	31.3876	MD7180
3:3414708-3414694	GAGAATTTAATTAAGGATTGTTGCATCGATAGTCATAAGTGAAAGTGGTATGAAGCTCTCTTTCTTTGGTCTTTGTGTGGTTAT	TTTTTTTTTTTCTGTTATTATCCTTTGAAGGGGTGGAT	LINE	L1Lx	1	22.0598	133.452	MD7180
9:47788451-47788466	GGATCACAGGGCTCCCAATGGAGGAGCTAGAGAAAGTACCCAAGGAGCTAAAGGGATCTGCAACCCTAT	TTTTTTTTTTTTTTTTTTTTTTTTTTTTTTTTTTTTTGTTGGGTTTTTTTTTTTTTTTTTTTTTTTTTTTTGGTTTT	LINE	L1MdGf	1	22.7922	133.452	MD7180
X:79245512-79245525	AAAAGAAAAACAGAAGTATGTTTTGCTGGGGATGGGTGGTGGCACACACCTTTAATCCCAGCACTTGGGAGACAGAGGAAGGCAGATCTCTGTGTTTGAG	TTTTTTTTTTTTTAAATCCATTTGAATTTTGCAAAGTGAACCAGAAGA	SINE	B1	1	23.1459	133.452	MD7180
16:78732469-78732484	AAACAAAAAAAAAAAACACAAAAAAAAAAAAAAAAAAAAAAAAAAAAAAAAAAAAAAAAAAAAAAAAAAAAAA	CATCTGGGTCCTTTCGATAAAATCTTGCTAGTGTATGCATATGTATCAAAAGATGACCTAGTCGGCCATCACTGGAAAGAGAG	LINE	L1MdGf	12	23.5853	34.7509	MD7180
12:117576556-117576558	ACAGTGTACTTACATATAATCAATAAATAAATCTTAAAAAAAAAAAA	TAGACTTTAAAAATTGTTTCAAAGGGGTCTGGAGAGATGATGGCTCAGTGATTAAGAGCACTGACTGCTCTTCCAAAGGTCCTAAATT	SINE	B2	1	24.4263	133.452	MD7180
3:125127758-125127770	TACCTCAAATACATAAAAAAAAATGAAAAAAAAAAAAAAAAAAAAAAAAAAAAAAAAAAAAAAAAA	GAACCGGACAGCTTCTGGGACGGGCGGAAGCACAGAGCCGCTGAGGCAGCAGCCTGGGCGGGCCGCAGATAAC	LINE	L1MdTf	1	25.0767	133.452	MD7180
15:51920457-51920473	TGGGAACAAAACACCCATGGAAGGAGTTACAGAAACAAAGTATGGA	TTTTTTTTTTTTTTTTTTGTTTTTTTTTTTTTTTTTTTTTAAAATTTTTTTTTTATTTTTTTTAGGAAAGTTAAATTGACAAAA	LINE	L1MdTf	1	25.1913	133.452	MD7180
5:87631059-87631073	GTTGGGGCGGAACTTAGCCCCCTCACCGCAGACAGGGTTAAAAAAAAAAAA	GGGGGAACAAAATTATCATGGAAGACAGAGGGTGGGAGGGACTTAACTTTGGAGGAAGAGAAGAGGGGAAGAGAAAAAAGAGGGGACAGGACCAGGTGTAGAA	LINE	Lx2	1	25.6585	133.452	MD7180
3:128858787-128858802	GAAATTAGGGAAACAACACCCTTCTCAATAGTCACAAATAATATAAAATATCTCGGCATG	TTTTTTTTTTTTTTTTTTTTTTTTTTTTTTTTTTTTTTTTTTTTTTTTTTTTTTTTTTTTTTT	LINE	L1MdA	3	26.577	34.1358	MD7180
7:71844051-71844067	CCCCGGAGCTCTTGACTCTAGCTGCATATGTATCAAAAGATGACCTAGTCGGCCATCACTGG	TTTTTTTTTTTTTTTTTTTTTTTTTTTTTTTTTTTTTTTTTTTTTTTTTTTTTTTTT	LINE	L1MdGf	1	31.3649	133.452	MD7180
8:66193596-66193593	CCACTCCCCCTTGTTGGCCCTGGCGTTCCCCTGTTCTGGGGCATATAAAGTTTGTGTGTCCAATGGGCC	TTTTTTTTTTTTTTTTTTTTTTTGTTTTTTTTTTTTTTTTGTTTTTTTGTTTTTTTTTTTTGTGTTTTGTTTTTTTTTGTGGTTGGGTGTG	LINE	L1MdGf	9	39.7846	43.002	MD7180
6:109791134-109791137	CTGTACCTCTCATCTCTCCAAGACTTTTATCATGAACAGGTGTTCAAGTTTGTCAAAGGCTTTTTCAGCATCTAATGAGATGATCAT	TTTTTTTTTGTTGTCTATTTTTCTCATTATAGTTTTCTTGCTTGT	LINE	L1	1	43.002	133.452	MD7180
3:117366763-117366753	TATTTTTATATAATACCTTATACAAACTTTCCTCAAACTGTTACATTAAAAAAAAAAAAAAAAAAA	TCCCCTCATGTTAAAAGTCTTGGAAAGATCAGGAATTCAAGTCACGAAACTAAACATAGTAAAAGCAATATATAGCAAAGAAGTA	LINE	L1Lx	1	49.6764	133.452	MD7180
7:57292341-57292356	AAAAAAAAAAAAAAAAAAAAAAAAAAAAAAAAAAAAAAAAAAAAAA	TAGCTGAGTAGTACTCCATTGTGTAGATGTACCACATTTTCTGACTCCATTCCTCTGTGGCGGGGCGTCAGGGGTCTTTCCA	LINE	L1MdA	1	59.176	133.452	MD7180
16:70035624-70035659	CTAGTGTATGCTCTCTCCAGTTTCTTCTTGGAGGCACTCAGAGCTATGAGTTTTCCTCTTAGGACTGCTTTAATTGTGTCCCATAAGTTTGGATATGTTGTAG	TTTTTTTTTTTTTTTTTTTTTTTTTTTTTATAATTAGGTGGTCAAAGCATCGCCATTGGTTTTTTTGTTAATATACACCCAACGTGGCTGGATCGGGG	LINE	L1Lx	1	66.4491	133.452	MD7180
16:12570838-12570840	GTTGCAGATCCCTTTAGCTCCTTGGGTACTTTCTCTAGCTCCTCCATTGGGAGCCCTGTGATCCGTCCATTAG	TTTTTTTTTTTTTTTTTTTTTTTTTTTTTTTTTTTTTTTTTTTTTTTTTTTTTTTTTTTTT	LINE	L1MdGf	1	115.535	133.452	MD7180
2:154411383-154411398	ACCACAACTTTATAAAAAAAAAAAAAAAAAAAAAAAAAAAAAAAAAAAAAAAAAAAAAAAAAAAAAAAAAAA	GGGCTGGTGAGATGGCTCAGTGGGTAAGAGTACCCGACTGCTCTTCCAAAGGTCCAGT	SINE	B2	3	3.95148	3.96271	MD7180
9:94002558-94002571	CTGTATCCATTCCGCTGTTTTGGGGCATGTGGGTTATTTCCAGTTTCTGGCTATTATAAATAAGGCTGCTATGAACATAGTGGAGC	TTTTTTTTTTTTTTTTTTTTTTTTTTTTTTTTTTTTTTTTTTTTTTTTTTTTTTGTTTGTTGGTTTGTTGTGGGGTT	LINE	L1MdA	25	5.63565	5.6467	MD7180
16:21514751-21514766	TTCTCTGGCGCACCCTCTCACCTGTTCAGACTAATTTCCTAAGTTCGGCGGGTCTCGGACCAAGATGGCGACCC	TTTTTTTTTTTTTTTTTTTTTTTTTTTTTTTTTTTTTTTTTTTTTTTTTTTTTTTTTTTTTTTTTTTTTTTTTTTTTTTTTTTTTTTTTTTTTTTTTTTTTTTTTTTTTTTATGTTTA	LINE	L1MdTf	14	6.97904	10.5301	MD7180
1:138830050-138830062	AAAAAAAAAAAAAAAAAAAAAAAAAAAAAAAAAAAAAAAAAAAAAAAAAAAAAAAAAAAAAAAAAAAAAAAAAAAAAAAAAAAAAAAAAAAAAAAAAAAAAAAAAAAAAAAAAAAAAAA	GGAACTTAGGAAATTAGTCTGAACAGGTGAGAGGGTGCGCCAGAGAACCTGACAGCCTCTGGAACAGG	LINE	L1MdTf	6	7.93904	10.7211	MD7180
12:114993296-114993311	AAAACAACAAAAAAAAAAAAAAAAAAAAAAAAAAAAAAAAAAAAAAAAAAAAAAAAAAAAAAAAAAAAAA	ACAACATTATGAACTAACCAGTACCCCTGAGCTCTTGACTCTAGCTGCAGATGTATCAAAA	LINE	L1MdTf	43	8.02162	9.94476	MD7180
3:23708826-23708842	AACAAAAAAAAAAAAAAAAAAAAAAAAAAAAAAAAAAAAAAAAAAAAAAAAAAAAAAAAAAAAA	GAGGAAATTAGTCTGAACAGGTGAGAGGGTGCGCCAGAGAACCTGACAGCTTCTGGAACAGGCGGAAGCACAG	LINE	L1MdTf	1	6.05946	160.325	MD7181
3:46581414-46581429	AAAAAAAAAAAAAAAAAAAAAAAAAAAAAAAAAAAAAAAAAAAAAAAAAAAAAAAAAAAAAAAAAAAAAAAAAA	AGAGAACCTGACAGCTTCTGGAACAGGCGGAAGCACAGAGGCGCTGGGGCAGCACCCTGCGTGGGCCGGGGACA	LINE	L1MdTf	7	7.16161	15.536	MD7181
9:23780302-23780319	CAAAACACAAAAACAAAAAAAAAAACAAAAAAAAAAAAAAAAAAAAAAAAAAAAAAAAAAAAAAAAAAAAAAAAAAAAAAA	GGCTGGTGAGATGGCTCAGTGGGTAAGAGCACCCGACTGCTCTTCCG	SINE	B2	2	9.11598	26.2271	MD7181
19:15566003-15566018	GTCAGGTTCTCTGGCGCACCCCCCCACCTGCTCAGACTAATTTCCTAAGTTCGGCGGGTCCCGGACCAAGATC	TTTTTTTTTTTTTTTTTTTTTTTTTTTTTTTTTTTTTTTTTTTTTTTGTTTTTTTGTTGTTTTTTTTTTGT	LINE	L1MdTf	4	11.1443	26.05	MD7181
1:106783735-106783750	GCTTAGGCCGCCTCCCCAGCCGGGCGGGCACCTGTCCTCCGGTCCGTATGGTGGCTGGCTGTCCCCGGCCCAC	TTTTTTTTTTTTTTTTTTTTTTTTTTTTTTTTTTTTTTTTTTTTTTTTTTTTT	LINE	L1MdTf	4	11.1443	26.05	MD7181
12:101559314-101559330	GTCCCCGGCCCACACAGGGTGCTGCCTCAGCGCCTCTGTGCTTCCGCCTGTTCCAGAAGCTGTCAGGTTCTC	TTTTTTTTTTTTTTTTTTTTTTTTTTTTTTTTTTTTTTTTTTTTGTTTG	LINE	L1MdTf	4	11.1443	26.05	MD7181
5:108201169-108201181	TGGGATTTGAACTCGGGACCTTCAGGAGAGCAGTCGGCGCTCTTAACCACTGAGCCATCTCACCAGCCC	TTTTTTTTTTTTTTTTTTTTTTTTTTTTTTTTTTTTTTTTTTTTTTTTTTTTTTTTTTTTTTTTTTTTT	SINE	B2	1	11.1443	160.325	MD7181
15:43581176-43581189	AAACAAACAAAAAAAAAAAAAAAAAAAAAAAAAAAAAAAAAAAAAAAAAAAAAAAAAAAAAAAAAAAAAAAAA	GGGGCTGGTGAGATGGCTCAGTGGGTAAGAGCACCCGACTGCTCTTCTGAAGGTCCAGAGTTCAAATCCC	SINE	B2	5	13.7792	20.7921	MD7181
X:150571683-150571697	CCACACCCACAAAAAAAACAAAAACACAAAAAAAAAAAAAAAAAAAAAAAAAAAAAAAAAAAAAAAAAAAAAAAAAAAAA	GGGGAGGCGGCCTAAGCCACAGCAGCAGCAGTCGCCATCTTGGTCCGAGACCCGCCGAACTTAGGAAATTAGT	LINE	L1MdTf	18	13.9852	20.1645	MD7181
9:55888726-55888741	AAAAAAAAAAAAAAAAAAAAAAAAAAAAAAAAAAAAAAAAAAAAAAAAAAAAAAAAAAAAAAAAAAAAAAAAAA	TATGGTTCCAGATTTCTTTCCTAGGGTTTCTATCTCCAGTGTTGCCTCACGTTGGTTTTTCTTTATTGTTTCTTATTAGCTATTTA	LINE	L1MdN	31	14.0268	22.1472	MD7181
2:8959173-8959189	AAAAAAAAAAAAAAAAAAAAAAAAAAAAAAAAAAAAAAAAAAAAAAAAAAAAAAAAAAAAAAAAAAAAAAAAA	GAGAGAACCTGACAGCTTCTGGAACAGGCAGAAGCACAGAGGCGCTGAGGCAGCACCCTGTGTGGGCCGG	LINE	L1MdTf	4	15.0529	16.9794	MD7181
2:44548106-44548120	GTATTTATCACAATAGCTCTGTAGTAAAGCTTTAGGTCAGGCATGGTGATTCCACCAGAGGTTCTTTTATCCTTGAGAA	TTTTTTTTTTTTTTTTTTTTTTTTTTTTTTTTTTTTTTTTTTTTTTTTTTTTTTTTTTTTTTTTTT	LINE	L1MdF	1	16.9731	160.325	MD7181
15:53021014-53021029	ACAAACAAAAACAAACAAAAACAAAAAAAAACAAAAAAAAAAAAAAAAAAAAAAAAAAAAAAAAAAAAAAAAAAAAAAAAAAA	CAGTCGCCATCTTGGTTCCGGGACTCAGCAGAACTTAGGAAATTAGTCTGAACAGGTTAGAGGGTGCGCCAG	LINE	L1MdTf	7	18.2037	23.1282	MD7181
3:104998285-104998291	TTGTTTACCAACTTAGAACACAGGATGTCAGCGCCATCTTGTGACGGCGAATGTGGGGGCGGCTTCCCACA	TGTTATTAGACGCGTTCTCACGACCGGCCAGGAAGAACACCACAGACCAGAATCTTCTGCGGCAAAGCTTTA	ERV	IAP	7	22.1472	28.8521	MD7181
14:48167669-48167675	TATTTGTTTACCAACTTAGAACACAGGATGTCAGCGCCATCTTGTGACGGCGAATGTGGGGGCGGCTTCCCACA	TGTTATTCGTCGCGTTCTCACGACCGGCCAGGAAGAACACCACAGACCAGA	ERV	IAP	1	25.0365	160.325	MD7181
16:74671510-74671525	AAAAAAAAAAAAAAAAAAAAAAAAAAAAAAAAAAAAAAAAAAAAAAAAAAAAAAAAAAAAA	GAACATTTTTTCAGGTGCTTCTCTGCCATTCTGTATTCCTCAGGTGAGAATTCTTTGTTCAGTTCTGAGCC	LINE	L1MdF	1	26.8273	160.325	MD7181
18:51304042-51304041	TTTAGCTCCTTGGGTACTTTCTCTAGCTCCTCCATTGGGAGCCCT	TTTTTTTTTTTTTTTTTTTTTTTTTTTTTTTTTTTTTTTTTTTTTTTTTTTTTTT	LINE	L1MdGf	1	30.3236	160.325	MD7181
13:89969683-89969697	AAAAAAAAAAAAAAAAAAAAAAAAAAAAAAAAAAAAAAAAACAAAAAAAAAAAAAAAAAAAAAAAAAAAAAAAAAAA	GAGCCTCAGCAGCAGCGGTCGCCATCTGGGTTCCGGGACTCCGCGGGACCTAGGAAATTAGTC	LINE	L1MdTf	1	30.3865	160.325	MD7181
12:73229634-73229652	GTTTCCTATACAAGGCAAAATGCTGGGTCATATTTATGTACCTAGTCTGTTAGGCTATGTCTTTTT	TTTTTTTTTTTTTTTTTTTTTTTTTTTTTTT	LINE	L1MdV	1	90.2346	160.325	MD7181
2:99418139-99418147	AAAAAAAAAAAAAAAAAAAAACAAAAAAAAAAAAAAAAAAAAAAAAAAAAAAAAAAAAAAAAAAAAAAAAA	TTCCTCTTTTCCAATTTGTATCCCCTTGATCTCCTTTTGTTGTCGAATTGCTCTGGCTAATACTTCAAG	LINE	L1MdA	10	5.08117	18.6705	MD7182
4:125471568-125471584	CAAAAAAAAAAAAAAAAAACAAAAAAAAAAAAACAAAAAAAAAAAAAAAAAAAAAAAAAAAAAAAAAAAAAAAAAAAAAAAAAA	GGGCTGGAGAGATGGCTCAGCAGTTAAGAGCACTGACTGCTCTTCCAGAGGTCCTGAGTTCAAATCCCAGCAA	SINE	B2	7	5.08117	18.6705	MD7182
10:100860635-100860617	ATTTTACATGCTTTCTCATAATGTTGGTTCATTGTTAAGTAGTATATTGTAAAACTGCAATAGCCACTGAA	TTTTTTTTTTTTTTTTTTTTTTTTTTTATTTAAGGGGTTTTTATTTTTTTTTTATTGGATTTATATTCTT	LINE	L1MdMus_II	1	6.06269	153.065	MD7182
7:82815726-82815741	GTTCCAGAAGCTGTCAGGTTCTCTGGCGCACCCTCTCACCTGTTCAGACTAATTTCCTAAGTTCGGCAGGTCC	TTTTTTTTTTTTTTTTTTTTTTTTGAATTTTTTATTATGTATTTATATAAATTAAAAATACAATTAAATAACCAAAAGAACCG	LINE	L1MdTf	10	6.06857	16.1234	MD7182
7:117242451-117242465	TTATAAATAATGCTGCTATGAACATAGTGGAGCATGTGTCCTTCTTACCAGTTGGGGCATCTTCTGGATATAT	TTTTTTTTTTTTTTTTTTTTTTTTTTTTTTTTTTTTTTTTT	LINE	L1MdA	1	6.12507	153.065	MD7182
9:75497976-75497990	AAAAAAAAAAAAAAAAAAAAAAAAAAAAAAAAAAAAAAAAAAAAAAAAAAAAAAAAAAAAAAAAA	GAGAGAACCTGACAGCTTCTGGAACAGGCGGAAGCACAGAGGCGAAGAGGCGCT	LINE	L1MdTf	1	7.00672	153.065	MD7182
13:78499362-78499377	GGATACCTGTCCTCTGGTCCGGATGGTGGCCGGTTATCTGCGGCCCGCCCAGGCTGCTGCCTCAGCGGCTCTC	TTTTTTTTTTTTTTTTTTTTTTTTTTTTTTTTTTTTTTTTTTTTTTTTTTGTTTTTTTTTTTTTTTTTTTTTTTTTTTTTTTTTTTTTTTTTTTTTTTTTTTTTTTT	LINE	L1MdTf	1	7.00672	153.065	MD7182
X:6680096-6680111	ACAAAAAAAAAAAAAAAAAAAAAAAAAAAAAAAAAAAAAAAAAAAAAAAAAAAAAAAAAAAAAAAAAAAAAAAA	GGCAGGCTGCACGGGTGACCGTGTGGAATACAGAGTGCCAGCCGTTTCTG	LINE	L1MdGf	4	7.90925	14.3487	MD7182
8:118647589-118647591	AACAAAAACAAAAACAACAAAAAAAAAAAAAAACAAAAAAAAAAAAAAAAAAAAAAAAAAAAAAAAAAAAA	AAGAACCTCTGGTGGAATCACCATGCCTGACCTAAAGCTTTACTACAGAGCAATTGTGATAAAAAC	LINE	L1MdF	1	8.95372	153.065	MD7182
1:164959005-164959010	TAAATTCATTCTTTTTAATAGCTGAGTAGTACTCCATTGTGTAGATGTACCAC	TTTTTTTTTTTTTTTTTTTTTTTTTTTTTTTTTTTTTTTTTTTTTTTTTTTTTTTTTTTTTTTTTTTT	LINE	L1MdA	3	10.0332	23.2108	MD7182
3:47894023-47894039	TTCCGCCTGTTCCAGAAGCTGTCAGGTTCTCTGGCGCACCCTCTCACCTGTTCAGACTAATTTCCTAAGTTCC	TTTTTTTTTTTTTTTTTTTTTTTTTTTTTTTTTTTTTTTTTTTTTTTTTTTTTTTTTTTTTTTTTT	LINE	L1MdTf	2	10.0332	36.1523	MD7182
X:86327650-86327665	AAAAAAAAAAAAAAAAAAAAAAAAAAAAAAAAAA	CTTGGCTCCGGGACTCCGCGGAGGGCAGGCTGCAAGAGACAGCCGGCCACCTTCCTGGTGAGAGCACGGGGTCTGCCTGGCCTG	LINE	L1MdGf	1	10.0332	153.065	MD7182
X:157825968-157825981	TCTGCGGCCCGCCCAGGCTGCTGCCTCAGCGGCTCTGTGCTTCCGCCCGTCCCAGAAGCTGTCCGGTTCTCTC	TTTTTTTTTTTTTTTTTTTTTTTTTTTTTTTTTTTTTTTTTTTTTT	LINE	L1MdTf	2	11.1686	23.5382	MD7182
14:81512429-81512443	AAAACACCATTGGAAGGAGTTACAGAGACAAAGTTTGGAGCTGAGATTAAAGGGTGGACCATGTAGAGACTG	TTTTTTTTTTTTTTTTTTTTTTTTTTTTTTTTTTTTTTTTTTTT	LINE	L1MdTf	1	11.6858	153.065	MD7182
6:24684691-24684705	AAAAAAAAAAAAAAAAAAAAAAAAAAAAAAAAAAAAAAAAAAAAAAAAAAAAAAAA	GGGTCCTTTCGATAAAATCTTGCTAGTGTATGCAATGGTGTCAGCGTGTGAGACTAT	LINE	L1MdTf	1	14.7958	153.065	MD7182
1:159362752-159362764	AAAAAAAAAAAAAAAAAAAAAAAAAAAAAAAAAAAAAAAAAAAAA	GAGGTGTCCGCCTGGCTTGGGAGGCGACCTCAGCCTCAGCAGCAGCGGTCGCCATCTGGGTTCCGGGACTCCGCG	LINE	L1MdTf	1	23.5382	153.065	MD7182
7:104613703-104613718	CCCTCTCACCTGTTCAGACTAATTTCCTAAGTTCGGCGGGTCCCGGACCAAGATGGCGACCGCTGCTGCTGT	TTTTTTTTTTTTTTTTTTTTTTTTTTTTTTTTTTTTTTTTTTTTTTTTTTTTTTTTTTTTTTTTTTTTTTTTT	LINE	L1MdTf	3	2.18445	6.06269	MD7182
16:14746798-14746812	TGTCCTCAGGTCCGGAAGGTGGCCGGCTGTCCCCGGCCCACACAGGGTGCTGCCTCAGCGCCTCTGTGCTTCC	TTTTTTTTTTTTTTTTTTTTTTTTTTTTTTTTTTTTTTTTTTTTTTTTTTTTTTTTTG	LINE	L1MdTf	9	5.08117	5.09092	MD7182
5:105867947-105867961	ACACACAACAGTACAAAAAAAAAAAAAAAACAAAAAAAAAAAAAAAAAAAAAAAAAAAAAAAAAAAAAAAA	AGCCGGGCGTGGTGGCGCACGCCTTTAATCCCAGCACTCGGGAGGCAGAG	SINE	B1	3	6.06857	7.0399	MD7182
X:83363364-83363353	CTTGTCTAGTCCCTGATTTTAGTGGGATTGCTTCCAGCTTCTCTCCATTTACTTTGATGTTGGCTACTGGTTTCT	TTTTTTTTTTTTTTTTTTTTTTTTTTTTTTTTTTTTTTTTTTTTTTTTTGTTTTTTTTTTTTTTTTTTTTTTTTTTTT	LINE	L1MdA	15	6.93392	7.90925	MD7182

### Sheet: Mouse_Colon
insertion	left_seq	right_seq	class	subclass	offspring	min_sbs	max_sbs	mouse
5:49424679-49424693	CCGCCTGTTCCAGAAGCTGTCAGGTTCTCTGGCGCACCCTCTCACCTGTTCAGACTAATTTCCC	TTTTTTTTTTTTTTTTTTTTTTTTTTTTTTTTTTTTTTTTTTTTTTTTTTGTGTTTTTTTTTTTTTTTTTTTTTTTTTTTTTTTTTTTTTTTTTTTTTTTTTTTTTTTTTTTTATTT	LINE	L1MdTf	3	10.8256	17.0861	MD7180
4:70179677-70179697	AAAAAAAAAAAAAAAAAAAAAAAAAAAAAAAAAAAAAAAAAAAAAAAAAAAAAAAAAAAAAAAAAAA	GATCCGGACCAGAGGACAGGTGTCCGCCTGGCTTGGGAGGCGACCTCAGCCTCAGCAGCAGCGGTCGCCATCT	LINE	L1MdTf	1	20.9441	1453.79	MD7180
8:15192672-15192685	TGAGGTCGCCTCCCAAGCCAGGCGGACACCTGTCCTCTGGTCCGGATGGTGGCCGGTTATCTGCC	TTTTTTTTTTTTTTTTTTTTTTTTTTTTTTTTTTTTTTTTTTTTTTTTTTTTTTTTTTTT	LINE	L1MdTf	1	20.9441	1453.79	MD7180
7:41838444-41838460	AGGGGCATCTGGGTTCTTTCCAGTTTCTGGCTATTATAAATAAGGCTGCTT	TTTTTTTTTTTTTTTTTTTTTTTTTTGTTTTTTTTTTTTTTTTTTGTTGGTTTGGGTTTGTTTTGTTTTTTGTTTTTTTTTTTT	LINE	L1MdA	3	10.8256	17.0861	MD7180
X:155810076-155810086	CTAAGTTCTGCTGAGTCCCGGAACCAAGATGGCGACTGCTGCTGCTGAGGCTGAGGCCGCCTCCCAAGCCA	TTTTTTTTTTTTTTTTTTTTTTTTTTTTTTTTTTTTTTTTTTTTTTTTTTTTTTTTTTTTTTTTT	LINE	L1MdTf	1	20.9441	1453.79	MD7180
X:12217498-12217502	AAAAAAAAAAAAAAAAAAAAAAAAAAAAAAAAAAAAAAAAAAAAAAAAAAAAAAAAAAAAAAAAAAAA	CACTAGCAAGATTTTATCGAAAGGACCCAGATGTAGCTGTCTCTTGTGAGACTATGCCGGGGCCTAGCA	LINE	L1MdGf	1	10.8256	1453.79	MD7180
5:26326659-26326674	CAAACAAAAAAAAAAAAAAAAAAAAAAAAAAAAAAAAAAAAAAAAAAAAAAAAAAAA	GTCCAATGGGCCTCTCTTTCCAGTGATGGCCGACTAGGTCATCTTTTGATACATATGCAGCTAGAGTCAAGAGC	LINE	L1MdGf	1	10.8256	1453.79	MD7180
5:59882170-59882184	AAAAAAAAAAAAAAAAAAAAAAAAAAAAAAAAAAAAAAAAAAAAAAAAAAAAAAAAAAAAAAAAAAAAAAAAAAAA	ACACAATATGTACTCACTGATAAGTGGATATTAGCCCAAAACCTAGGATAC	LINE	L1MdTf	1	8.29099	1555.68	MD7181
4:35272769-35272783	ACCCCATAATCAGCATCCAAACGCTGACACCATTGCATACACTAGCAAGATTTTATCGAAAGGA	TTTTTTTTTTTTTTTTTTTTTTTTTTTTTTTTTTTTTTTTTTTTTTTT	LINE	L1MdTf	1	8.29099	1555.68	MD7181
2:45156049-45156061	GCTGAGGTCGCCTCCCAAGCCAGGCGGACACCTGTCCTCTGGTCCGGATGGTGGCCGGTTGTCTGCGC	TTTTTTTTTTTTTTTTTTTTTTTTTTTTTTTTTTTTTTTTTTTTTTTTTTTTTTTTTTTTTTTTTT	LINE	L1MdTf	1	8.29099	1555.68	MD7181
6:141827406-141827419	TAACCTGTTCAGACTAATTTCCTAGGTCCCGCGGAGTCCCGGAACCCAGATGGCGACCGCTGCTGCTC	TTTTTTTTTTTTTTTTTTTTTTTTTTTTTTTTTTTTTTTTTTTTTTTTTTTTTTTTTTTTTTTTT	LINE	L1MdTf	1	8.29099	1555.68	MD7181
8:44418155-44418170	AAAAAAAAAAAAAAAAAAAAAAAAAAAAAAAAAAAAAAAAAAAAAA	AGAGAACCTGACAGCTTCTGCAACAGGCGGAAGCACAGAGGCGCTGAGGCAGCACCCTTTGTGGGCCGG	LINE	L1MdTf	1	8.29099	1555.68	MD7181
1:79444675-79444694	AAAAAAAAAAAAAAAAAAAAAAAAAAAAAAAAAAAAA	GAGGTATTGCTGGATCCTCCGGTAGTACTATATCCAGTTTTCTGAGGAACCGCCAGACTGATCTCCAGA	LINE	L1MdA	3	0.01	21.6517	MD7182
6:60626406-60626423	CTCTGGCGCACCCTCTAACCTGTTCAGACTAATTTCCTAGGTCCCGCGGAGTCCCGGAACCCAGATGGCGACCG	TTTTTTTTTTTTTTTTTTTTTTTTTTTTTTTTTTTTTTTTTTTTTTTTTTTTTTTTTTTTTTTTT	LINE	L1MdTf	3	0.01	21.6517	MD7182
15:18360865-18360878	CGCCCAGGCTGCTGCCTCAGCGGCTCTGTACTTCTGCCCGTCCCAGAAGCTGTCAGGTTCTCTGGCGCACCCTCTC	TTTTTTTTTTTTTTTTTTTTTTTTTTTTTTTTTTTTTTTTTTTTTTTTTTTTTTTTTTTTTTTTT	LINE	L1MdTf	3	0.01	21.6517	MD7182
8:64408643-64408650	AAAAAAAAAAAAAAAAAAAAAAAAAAAAAAAAAAAAAAAAAAAAAAAAAAAAAAAAAAAAAAAAAAA	CCATACTAGACCTAAAAAGGGAAGTAGAAACAATAAAGAAAACTCAAAGTGAGGCAACACTGGAGATAG	LINE	L1MdN	3	0.01	21.6517	MD7182
11:16763422-16763435	ACAAACACAAAAAAAAAAAAAAAAAAAAAAAAAAAAAAAAAAAAAAAAAAAAAAAAAAAAAAAAAAAAAAAA	GATCTTGGTCCGAGACCCGCCGAACTTAGGAAATTAGTCTGAACAGG	LINE	L1MdTf	3	0.01	21.6517	MD7182
X:48230835-48230854	AAAAAACAACAAACAAAACCAAAAAAAAAAAAAAAAAAAAAAAAAAAAAAAAAAAAAAAAAAAAAAAAAAAAAAAAAAA	GATACATATGCAGCTAGAGTCAAGAGCTCCGGGGTACTGGTTAGTTCATAATGT	LINE	L1MdGf	1	21.6517	1529.69	MD7182
3:50915040-50915054	GTTCTCTGGCGCACCCTCTAACCTGTTCAGACTAATTTCCTAAGTTCTGCTGAGTCC	TTTTTTTTTTTTTTTTTTTTTTTTTTTTTTTTTTTTTTT	LINE	L1MdTf	1	2.95039	1529.69	MD7182
