## Supplementary Tables for "JAK2 signalling to HNRNPA1 represses retrotransposon activity in haematopoietic stem cells": Supp_table_S11_IAP_integrations_partridge.xlsx

### Sheet: Destinations
destination	LTR direction	mouse	source	unique.source	tsd	source_coverage	destination_coverage	AF	type	symbol	gene_strand
chrX:30889349-30889355:-	-	13	chr13:85747029-85753599	TRUE	AAAAGC	1817	779	0.428729	intergenic
chr10:21297874-21297880:-	-	36	chr13:100725460-100730733	FALSE	TGTATG	2661	132	0.0496054	intergenic
chr6:8573743-8573749:-	-	76	chr3:82388101-82395311	TRUE	TTTAAT	937	32	0.0341515	transcript	Glcci1	+
chr7:91499585-91499591:-	-	25	chr18:47781821-47787021	TRUE	GATGGA	1335	33	0.0247191	transcript	Dlg2	+
chr15:98805467-98805473:-	-	76	chr6:31776305-31781572	TRUE	GGAGGC	287	7	0.0243902	exon	Lmbr1l	-
chr18:35734237-35734243:+	+	40	chr3:60397294-60402505	TRUE	GTCTGT	2204	49	0.0222323	transcript	Paip2	+
chr14:45755859-45755865:-	-	25	chr4:140934913-140937903	TRUE	CACTAA	1135	18	0.015859	transcript	Fermt2	-
chr1:131028664-131028670:-	-	76	chr3:60397294-60402505	TRUE	AAAGAT	1308	18	0.0137615	near	Smap1	-
chr1:116518566-116518572:+	+	76	chr11:116280231-116285535	TRUE	TATCCT	1136	15	0.0132042	intergenic
chr15:100555137-100555143:-	-	76	chr11:105919072-105924386	TRUE	CTCGGA	909	12	0.0132013	transcript	Bin2	-
chr14:99124835-99124841:+	+	76	chr16:31966895-31972157	TRUE	TCTGGT	984	11	0.0111789	intergenic
chr6:53092090-53092096:+	+	25	chr16:31966895-31972157	TRUE	TACTGC	1257	14	0.0111376	intergenic
chr6:35506841-35506847:-	-	36	chr10:77786566-77793719	TRUE	CTCTTC	2492	26	0.0104334	transcript	Mtpn	-
chr13:93389885-93389891:-	-	76	chr2:72100706-72105943	FALSE	ACCATC	918	9	0.00980392	intergenic
chr13:55917895-55917901:+	+	76	chr11:116280231-116285535	TRUE	GTATAG	1136	11	0.0096831	transcript	Pcbd2	+
chr8:107952686-107952692:-	-	2	chr2:7408884-7414163	TRUE	ATCTGT	3097	29	0.0093639	near	Nrf1	+
chr16:81338241-81338247:-	-	34	chr11:116280231-116285535	TRUE	GATCTT	2174	20	0.00919963	transcript	Ncam2	+
chr14:75092045-75092051:+	+	24	chr16:31966895-31972157	TRUE	GACTCC	1899	16	0.00842549	transcript	Lrch1	-
chr2:60742240-60742246:-	-	76	chr3:60397294-60402505	TRUE	GCTGGG	1308	11	0.00840979	transcript	Rbms1	-
chr17:28297722-28297728:+	+	41	chr16:31966895-31972157	TRUE	TTAAAG	2676	22	0.00822123	transcript	Tcp11	-
chr17:31846830-31846836:+	+	29	chr11:105919072-105924386	TRUE	TAACTG	982	8	0.00814664	transcript	Cbs	-
chr7:28639441-28639447:+	+	67	chr4:126902313-126909484	TRUE	GCAGCC	953	7	0.00734523	transcript	Actn4	-
chr12:9040213-9040219:+	+	40	chr16:31966895-31972157	TRUE	GATGTC	2080	13	0.00625	transcript	Wdr35	+
chr18:60731352-60731358:+	+	17	chr6:31776305-31781572	TRUE	CCTAGA	970	6	0.00618557	transcript	Synpo	-
chr15:76558663-76558669:+	+	49	chr13:100725460-100730733	FALSE	TGTGTG	1309	8	0.00611154	transcript	Ppp1r16a	+
chr8:59132042-59132048:+	+	26	chr10:59217621-59222882	TRUE	CACATA	847	5	0.00590319	transcript	Galntl6	-
chr1:64794192-64794198:-	-	80	chr18:68545315-68552467	TRUE	GCCAGC	1215	7	0.00576132	intergenic
chr6:145093639-145093645:+	+	6	chr2:118385247-118388861	TRUE	GGTGGC	1217	7	0.00575185	transcript	Irag2	+
chr4:34913548-34913554:+	+	76	chr11:105919072-105924386	TRUE	GCTGAG	909	5	0.00550055	near	Gpatch4	+
chr11:21123279-21123285:-	-	2	chr18:47781821-47787021	TRUE	ACTGTT	2931	16	0.00545889	intergenic
chr1:194620206-194620212:-	-	36	chr3:60397294-60402505	TRUE	ATTAGG	2760	15	0.00543478	near	Mgat5	+
chr17:29648840-29648846:-	-	23	chr4:140934913-140937903	TRUE	AAGCTG	566	3	0.00530035	intergenic
chr10:63225836-63225842:+	+	76	chr11:116280231-116285535	TRUE	ACCCAG	1136	6	0.00528169	transcript	Dnajc12	+
chr16:37901852-37901858:+	+	76	chr11:116280231-116285535	TRUE	AAGAAG	1136	6	0.00528169	near	Hbs1l	+
chr12:85517145-85517151:+	+	48	chr11:105919072-105924386	TRUE	ATTTTT	1573	8	0.00508582	near	Irx6	+
chr5:127180488-127180494:+	+	76	chr18:27131386-27138509	TRUE	CAAGTA	1053	5	0.00474834	intergenic
chr12:102624351-102624357:+	+	44	chr6:31776305-31781572	TRUE	AAGGCA	637	3	0.00470958	transcript	Itpk1	-
chr1:191151102-191151108:-	-	25	chr3:60397294-60402505	TRUE	TTTAGG	1513	7	0.00462657	intergenic
chr3:148717197-148717203:-	-	9	chr3:60397294-60402505	TRUE	GATGCC	2028	9	0.00443787	intergenic
chr5:24554227-24554233:+	+	24	chr1:108336585-108343768	FALSE	CACAGG	1365	6	0.0043956	transcript	Kcnh2	-
chr2:26805087-26805093:+	+	16	chr4:126902313-126909484	TRUE	GCTACT	2115	9	0.00425532	transcript	Surf1	-
chr18:61112797-61112803:-	-	67	chr4:126902313-126909484	TRUE	GACAAA	953	4	0.00419727	transcript	Camk2a	+
chr17:32401668-32401674:+	+	25	chr17:45955573-45960846	TRUE	CCTGCT	1206	5	0.00414594	near	Aire	-
chr7:142116948-142116954:-	-	35	chr11:116280231-116285535	TRUE	CCCATC	1840	7	0.00380435	near	P2rx2	-
chr10:93534919-93534925:+	+	49	chr4:126902313-126909484	TRUE	GGTATG	1366	5	0.00366032	transcript	Ntn4	+
chr5:137427648-137427654:-	-	34	chr3:60397294-60402505	TRUE	CCTGAA	2187	8	0.00365798	transcript	Zan	-
chr2:32795589-32795595:+	+	34	chr13:100725460-100730733	FALSE	GGTACC	2196	8	0.00364299	transcript	Niban2	+
chr10:18057234-18057419:+	+	44	chr15:39036580-39041652	TRUE	CATTGCAGTTCCATGCTCCGTCCCATAGTTGGCTGCAAGCATCTGCATCTATATTGGTCAGGCTCTGGCAGAGCCTCTCAGGAGATAGCCATACCAGGCTCCTGTCAACAAACACTTCTTGGCATCAGCAATAGTGTCTGGTTTAGTGTCTGTAGATGGGATGGATCCCTAGTTGAGACAGTCTC	1129	4	0.00354296	transcript	Ect2l	-
chr5:33695701-33695707:-	-	78	chr7:4458441-4463701	TRUE	GCTCTC	1697	6	0.00353565	intergenic
chr19:5997932-5997938:+	+	26	chr4:140934913-140937903	TRUE	CTGTTG	584	2	0.00342466	transcript	Pola2	-
chr16:78169122-78169128:-	-	73	chr13:100725460-100730733	FALSE	GACAGT	1179	4	0.00339271	transcript	Btg3	-
chr13:56767449-56767455:-	-	26	chr3:60397294-60402505	TRUE	CCCAGG	926	3	0.00323974	transcript	Tgfbi	+
chr8:83713025-83713031:+	+	20	chr13:100725460-100730733	FALSE	GAGTAT	1266	4	0.00315956	transcript	Rnf150	+
chr12:80037676-80037682:+	+	34	chr11:105919072-105924386	TRUE	CTGCTA	1601	5	0.00312305	intergenic
chr16:17455475-17455481:-	-	24	chr13:100725460-100730733	FALSE	CCTAAG	1935	6	0.00310078	transcript	Smpd4	+
chr4:55348775-55348781:-	-	58	chr3:60397294-60402505	TRUE	CTGTGG	4276	13	0.00304022	intergenic
chr17:56876972-56876978:+	+	21	chr3:139825771-139831055	TRUE	GATTTC	2461	7	0.00284437	transcript	Safb2	-
chr8:73400131-73400137:+	+	69	chr3:60397294-60402505	TRUE	CATATG	3535	10	0.00282885	transcript	Nwd1	+
chr6:66337411-66337417:+	+	36	chrX:90860584-90867717	FALSE	TCTTTT	2241	6	0.00267738	intergenic
chr15:103054804-103054810:-	-	76	chr13:100725460-100730733	FALSE	CTGAAT	1139	3	0.00263389	exon	D930007P13Rik	-
chr13:63431188-63431194:-	-	76	chr3:156505180-156510398	FALSE	GGATCC	1226	3	0.00244698	transcript	Aopep	+
chr5:146032876-146032882:+	+	29	chr6:28924174-28929352	FALSE	TTAGTT	1281	3	0.00234192	transcript	Cyp3a59	+
chr17:71215938-71215944:-	-	73	chr3:156505180-156510398	FALSE	CCTAAT	1286	3	0.00233281	intergenic
chrX:98575011-98575017:+	+	40	chr13:100725460-100730733	FALSE	CCCAGA	2152	5	0.00232342	intergenic
chr6:83190170-83190176:+	+	76	chr3:60397294-60402505	TRUE	ATATTT	1308	3	0.00229358	intergenic
chr10:53302904-53302910:+	+	36	chr3:60397294-60402505	TRUE	GAGCAG	2760	6	0.00217391	near	Klk1b21	+
chr11:3088460-3088466:-	-	26	chr3:60397294-60402505	TRUE	CCCCAG	926	2	0.00215983	transcript	Sfi1	-
chr12:44397496-44397502:+	+	58	chr4:140934913-140937903	TRUE	ATTTTA	2921	6	0.00205409	transcript	Nrcam	+
chr1:72295589-72295595:-	-	69	chr11:105919072-105924386	TRUE	AGCTTT	2441	5	0.00204834	transcript	D230017M19Rik	+
chr14:24899661-24899667:-	-	31	chr13:100725460-100730733	FALSE	CACTAC	982	2	0.00203666	intergenic
chr8:125260230-125260236:-	-	36	chr11:105919072-105924386	TRUE	TGAATG	2003	4	0.001997	transcript	Cog2	+
chr5:149174001-149174007:-	-	24	chr11:105919072-105924386	TRUE	TCAGAG	1522	3	0.00197109	transcript	Gm24105	-
chr9:56455384-56455390:+	+	25	chr7:4458441-4463701	FALSE	CATGAG	1571	3	0.00190961	intergenic
chr3:51968120-51968126:+	+	34	chr11:105919072-105924386	TRUE	AGCCAG	1601	3	0.00187383	transcript	Maml3	-
chr4:58696853-58696859:-	-	52	chr4:140934913-140937903	TRUE	TGACTG	1080	2	0.00185185	intergenic
chr11:68761379-68761385:-	-	34	chr3:60397294-60402505	TRUE	TGTATG	2187	4	0.00182899	intergenic
chr8:21696718-21696724:-	-	3	chr12:32078022-32082383	FALSE	GTAACT	2248	4	0.00177936	near	Clip1	-
chr19:5690395-5690401:+	+	34	chr2:118385247-118388861	TRUE	GTGCGG	2270	4	0.00176211	exon	Rela	+
chr15:38426775-38426781:+	+	35	chr13:100725460-100730733	FALSE	CCTTCT	1825	3	0.00164384	intergenic
chr2:30650819-30650825:-	-	58	chr13:100725460-100730733	FALSE	GTCAGA	4323	7	0.00161925	intergenic
chr13:52710355-52710361:-	-	17	chr3:60397294-60402505	TRUE	GGTACG	3138	5	0.00159337	intergenic
chrX:66170501-66170507:+	+	47	chr13:100725460-100730733	FALSE	AATACC	1892	3	0.00158562	intergenic
chr10:123590286-123590292:+	+	24	chr13:100725460-100730733	FALSE	TCTATT	1935	3	0.00155039	intergenic
chr9:5021723-5021729:+	+	75	chr5:81525547-81532649	TRUE	TCTCTC	2594	4	0.00154202	intergenic
chr9:58524096-58524102:+	+	29	chr13:100725460-100730733	FALSE	CAGTTC	1301	2	0.00153728	transcript	Nptn	+
chr6:3748597-3748603:+	+	78	chr11:116280231-116285535	TRUE	TTTTTG	2630	4	0.00152091	transcript	Calcr	-
chr2:74847972-74847978:+	+	36	chr13:100725460-100730733	FALSE	CATGCA	2661	4	0.00150319	intergenic
chr2:152593128-152593134:+	+	36	chr13:100725460-100730733	FALSE	GCATTG	2661	4	0.00150319	near	Entpd2	+
chr2:144489512-144489518:+	+	44	chr13:100725460-100730733	FALSE	GCATCA	1999	3	0.00150075	transcript	Dtd1	+
chr8:40795471-40795477:+	+	36	chr3:60397294-60402505	TRUE	TGCCTT	2760	4	0.00144928	transcript	Micu3	+
chr8:56664698-56664704:+	+	36	chr3:60397294-60402505	TRUE	ATAAAA	2760	4	0.00144928	intergenic
chr1:15743611-15743617:-	-	24	chr11:116280231-116285535	TRUE	CTCAGG	2074	3	0.00144648	transcript	Kcnb2	+
chr6:123653855-123653861:+	+	63	chr17:54122694-54129891	FALSE	TTTTTC	2118	3	0.00141643	intergenic
chr1:155368804-155368810:-	-	9	chr11:116280231-116285535	TRUE	TGACTG	2134	3	0.00140581	intergenic
chr1:10762857-10762863:-	-	49	chr11:116280231-116285535	TRUE	TATCCT	1451	2	0.00137836	transcript	Cpa6	-
chr12:112836356-112836362:-	-	44	chr11:116280231-116285535	TRUE	CCTAGT	2256	3	0.00132979	intergenic
chr11:98741409-98741415:+	+	80	chr4:126902313-126909484	TRUE	CACCCA	1509	2	0.00132538	transcript	Rapgefl1	+
chr18:63117471-63117477:+	+	16	chr11:105919072-105924386	FALSE	CACCTG	1556	2	0.00128535	transcript	Napg	+
chr12:112099586-112099592:-	-	81	chr11:116280231-116285535	TRUE	CCTAGT	1641	2	0.00121877	near	Ces3b	+
chr1:133556644-133556650:+	+	35	chr3:60397294-60402505	TRUE	CTCAAA	1802	2	0.00110988	transcript	Zc3h11a	-
chr7:79686695-79686701:-	-	35	chr3:60397294-60402505	TRUE	CCTATA	1802	2	0.00110988	transcript	Zfp710	+
chr13:116111860-116111866:-	-	70	chr3:60397294-60402505	TRUE	TGTGTT	2846	3	0.00105411	intergenic
chr1:77112947-77112965:-	-	44	chr8:39832119-39839182	FALSE	CACACACACACACACACA	1915	2	0.00104439	intergenic
chr9:26227769-26227775:+	+	24	chr13:100725460-100730733	FALSE	CCCTTG	1935	2	0.00103359	intergenic
chr1:137363930-137363936:-	-	40	chr7:82915270-82922443	TRUE	CTGGGT	1952	2	0.00102459	intergenic
chr10:91682264-91682270:-	-	54	chr3:60397294-60402505	TRUE	GTTTGG	3041	3	0.000986518	intergenic
chr17:86475770-86475776:+	+	2	chr4:126902313-126909484	TRUE	GGGGGG	3093	3	0.000969932	exon	Or6c201	-
chr5:76835454-76835460:-	-	40	chr4:126902313-126909484	TRUE	GGAAGG	2077	2	0.000962927	intergenic
chr16:95702543-95702549:+	+	58	chr3:60397294-60402505	TRUE	GGATTG	4276	4	0.000935454	transcript	1600002D24Rik	-
chr5:122856920-122856926:+	+	34	chr3:60397294-60402505	TRUE	AAGAGC	2187	2	0.000914495	transcript	P2rx4	+
chr17:13753873-13753879:+	+	58	chr5:26705302-26711056	FALSE	CCACAT	3659	3	0.000819896	transcript	2700054A10Rik	-
chr11:18912277-18912302:+	+	40	chr9:3006764-3010638	FALSE	CACACACACACACACATACATTCTC	2506	2	0.000798085	transcript	Meis1	-
chr14:77025753-77025759:-	-	36	chr3:156505180-156510398	TRUE	AGGATC	2581	2	0.000774893	intergenic
chr18:55238544-55238550:+	+	36	chr13:100725460-100730733	FALSE	GGGCGG	2661	2	0.000751597	intergenic
chr18:69921726-69921732:-	-	36	chr13:100725460-100730733	FALSE	ACTATG	2661	2	0.000751597	intergenic
chr11:30103345-30103351:+	+	36	chr2:7408884-7414163	FALSE	ACAAGT	2664	2	0.000750751	transcript	Sptbn1	-
chr16:87870424-87870430:-	-	36	chr3:60397294-60402505	TRUE	ACAAAG	2760	2	0.000724638	transcript	Grik1	-
chr4:149774174-149774180:+	+	36	chr11:116280231-116285535	TRUE	CTAACC	2823	2	0.000708466	transcript	Pik3cd	-
chr8:83100161-83100167:-	-	41	chr13:100725460-100730733	FALSE	GCCTAG	2887	2	0.000692761	transcript	Il15	-
chr2:25845612-25845618:+	+	58	chr3:156505180-156510398	FALSE	CTCAGC	4447	2	0.000449741	transcript	Camsap1	-

### Sheet: Germline insertions
seqname	first_bp	strand	classification	source	source.strand	unique.source	tsd	Expt.ID	source_coverage	destination_coverage	AF
chr17	25094622	-	TRUE	chr11:116280231-116285535	+	TRUE	CCAGGC	2	3336	1634	0.489808
chr17	25094622	-	TRUE	chr11:116280231-116285535	+	TRUE	CCAGGC	17	3157	1582	0.501109
chr17	25094622	-	TRUE	chr11:116280231-116285535	+	TRUE	CCAGGC	78	2630	1319	0.501521
chr17	25094622	-	TRUE	chr11:116280231-116285535	+	TRUE	CCAGGC	66	2494	1253	0.502406
chr17	25094622	-	TRUE	chr11:116280231-116285535	+	TRUE	CCAGGC	50	3225	1624	0.503566
chr17	25094622	-	TRUE	chr11:116280231-116285535	+	TRUE	CCAGGC	38	1777	905	0.509285
chr17	25094622	-	TRUE	chr11:116280231-116285535	+	TRUE	CCAGGC	19	2050	1065	0.519512
chr17	25094622	-	TRUE	chr11:116280231-116285535	+	TRUE	CCAGGC	82	1301	681	0.523444
chr17	25094622	-	TRUE	chr11:116280231-116285535	+	TRUE	CCAGGC	24	2074	1086	0.523626
chr17	25094622	-	TRUE	chr11:116280231-116285535	+	TRUE	CCAGGC	5	1421	746	0.524982
chr17	25094622	-	TRUE	chr11:116280231-116285535	+	TRUE	CCAGGC	47	1920	1023	0.532813
chr17	25094622	-	TRUE	chr11:116280231-116285535	+	TRUE	CCAGGC	35	1840	997	0.541848
chr17	25094622	-	TRUE	chr11:116280231-116285535	+	TRUE	CCAGGC	8	2500	2584	1.0336
chr17	25094622	-	TRUE	chr11:116280231-116285535	+	TRUE	CCAGGC	22	2144	2228	1.03918
chr17	25094622	-	TRUE	chr11:116280231-116285535	+	TRUE	CCAGGC	27	1235	1387	1.12308

### Sheet: Mice
mouse.name	Expt.ID	Cage	Sex	HNRNPA1	Birth.Date	Death.Date	days_age
GNBP49.1c	1	C00277854	Female	Ctrl	2021-12-27	2023-09-19	631
GNBU20.1c	2	C00277511	Female	1YF	2021-12-26	2023-09-03	616
GNBV27.3b	3	C00276963	Female	2YF	2021-12-22	2023-09-19	636
GNBU20.1a	5	C00277510	Male	1YF	2021-12-26	2023-09-19	632
GNBV30.3b	6	C00276965	Male	2YF	2021-12-22	2023-09-19	636
GNBU23.1f	8	C00277511	Female	1YF	2021-12-26	2023-09-19	632
GNBV27.3c	9	C00276963	Female	2YF	2021-12-22	2023-09-19	636
GNBP49.1b	10	C00277853	Male	Ctrl	2021-12-27	2023-09-19	631
GNBU20.1b	11	C00277510	Male	1YF	2021-12-26	2023-09-19	632
GNBP49.1e	13	C00277854	Female	Ctrl	2021-12-27	2023-09-07	619
GNBV30.3c	15	C00276966	Female	2YF	2021-12-22	2023-09-07	624
GNBP51.1a	16	C00277862	Male	Ctrl	2021-12-27	2023-09-19	631
GNBU23.1a	17	C00277519	Male	1YF	2021-12-26	2023-09-19	632
GNBP49.1f	18	C00277854	Female	Ctrl	2021-12-27	2023-09-19	631
GNBU24.1f	19	C00277865	Female	1YF	2021-12-27	2023-09-19	631
GNBV30.3d	20	C00276966	Female	2YF	2021-12-22	2023-09-19	636
GNBP51.1b	21	C00277862	Male	Ctrl	2021-12-27	2023-09-19	631
GNBU23.1b	22	C00277519	Male	1YF	2021-12-26	2023-09-19	632
GNBP49.1g	23	C00277854	Female	Ctrl	2021-12-27	2023-09-19	631
GNBU24.1g	24	C00277865	Female	1YF	2021-12-27	2023-09-19	631
GNBV30.3e	25	C00276966	Female	2YF	2021-12-22	2023-09-07	624
GNBP51.1c	26	C00277862	Male	Ctrl	2021-12-27	2023-09-19	631
GNBU23.1c	27	C00277519	Male	1YF	2021-12-26	2023-09-19	632
GNBP49.1h	28	C00277863	Female	Ctrl	2021-12-27	2023-09-21	633
GNBU24.1h	29	C00281846	Female	1YF	2021-12-27	2023-09-21	633
GNBV30.3f	30	C00276967	Female	2YF	2021-12-22	2023-09-07	624
GNBP52.1a	31	C00281843	Male	Ctrl	2021-12-29	2023-09-21	631
GNBU23.1d	32	C00281820	Male	1YF	2021-12-26	2023-09-21	634
GNBP51.1d	34	C00277863	Female	Ctrl	2021-12-27	2023-09-21	633
GNBU24.1i	35	C00281846	Female	1YF	2021-12-27	2023-09-21	633
GNBV30.3g	36	C00276967	Female	2YF	2021-12-22	2023-09-21	638
GNBP52.1b	37	C00281843	Male	Ctrl	2021-12-29	2023-09-21	631
GNBU23.1e	38	C00281767	Male	1YF	2021-12-26	2023-09-21	634
GNBV26.5b	39	C00277577	Male	2YF	2021-12-26	2023-09-21	634
GNBP51.1e	40	C00277863	Female	Ctrl	2021-12-27	2023-09-21	633
GNBU24.1j	41	C00281846	Female	1YF	2021-12-27	2023-09-21	633
GNBV30.3h	42	C00276967	Female	2YF	2021-12-22	2023-09-21	638
GNBP47.1a	43	C00278699	Male	Ctrl	2021-12-30	2023-09-21	630
GNBU24.1a	44	C00277864	Male	1YF	2021-12-27	2023-09-21	633
GNBU24.1k	47	C00281846	Female	1YF	2021-12-27	2023-09-07	619
GNBV30.3i	48	C00276967	Female	2YF	2021-12-22	2023-09-21	638
GNBP47.1b	49	C00278699	Male	Ctrl	2021-12-30	2023-09-21	630
GNBU24.1b	50	C00277864	Male	1YF	2021-12-27	2023-09-21	633
GNBP47.1h	52	C00277863	Female	Ctrl	2021-12-30	2023-09-21	630
GNBP47.1c	54	C00278699	Male	Ctrl	2021-12-30	2023-09-21	630
GNBU24.1c	55	C00277864	Male	1YF	2021-12-27	2023-09-21	633
GNBP47.1i	56	C00279588	Female	Ctrl	2021-12-30	2023-09-25	634
GNBU21.1e	57	C00277762	Female	1YF	2021-12-28	2023-09-25	636
GNBV26.5f	58	C00281850	Female	2YF	2021-12-26	2023-09-25	638
GNBP47.1d	59	C00282393	Male	Ctrl	2021-12-30	2023-09-25	634
GNBU24.1d	60	C00282391	Male	1YF	2021-12-27	2023-09-25	637
GNBV26.5e	61	C00282404	Male	2YF	2021-12-26	2023-09-01	614
GNBP47.1j	62	C00279588	Female	Ctrl	2021-12-30	2023-08-30	608
GNBU21.1f	63	C00277762	Female	1YF	2021-12-28	2023-09-25	636
GNBV26.5g	64	C00281850	Female	2YF	2021-12-26	2023-08-23	605
GNBU24.1e	66	C00282391	Male	1YF	2021-12-27	2023-09-25	637
GNBV31.1a	67	C00278125	Male	2YF	2021-12-28	2023-09-25	636
GNBP47.1k	68	C00279588	Female	Ctrl	2021-12-30	2023-09-16	625
GNBU21.1g	69	C00277762	Female	1YF	2021-12-28	2023-09-25	636
GNBV26.5h	70	C00281850	Female	2YF	2021-12-26	2023-09-25	638
GNBP47.1f	71	C00278700	Male	Ctrl	2021-12-30	2023-09-25	634
GNBU21.1a	72	C00277761	Male	1YF	2021-12-28	2023-09-25	636
GNBV31.1b	73	C00278125	Male	2YF	2021-12-28	2023-09-25	636
GNBU21.1h	75	C00277762	Female	1YF	2021-12-28	2023-09-25	636
GNBV31.1e	76	C00278126	Female	2YF	2021-12-28	2023-09-25	636
GNBP47.1g	77	C00278700	Male	Ctrl	2021-12-30	2023-09-25	634
GNBU21.1b	78	C00277761	Male	1YF	2021-12-28	2023-09-25	636
GNBP47.1m	79	C00279588	Female	Ctrl	2021-12-30	2023-09-25	634
GNBV31.1f	80	C00278126	Female	2YF	2021-12-28	2023-09-25	636
GNBU21.1c	81	C00277761	Male	1YF	2021-12-28	2023-09-07	618
GNBU21.1d	82	C00277761	Male	1YF	2021-12-28	2023-09-25	636
