## Supplementary Tables for "JAK2 signalling to HNRNPA1 represses retrotransposon activity in haematopoietic stem cells": Supp_table_S12_PCR_validation_of_somatic_erv_integrations.xlsx

### Sheet: Supp_table_S12_PCR_validation_o
Somatic insertion site	Source ERV location	5' insertion site coverage	3' insertion site coverage	ERV length (bp)	PCR coverage of ERV (bp)	% PCR coverage of ERV	% PCR sequence identity
chr17:32401674-69	chr4:102740031-32859	TRUE	TRUE	7173	7173	100	98.5222
chr10:63225842-37	chr11:116280231-5535	TRUE	TRUE	5305	5305	100	99.9623
chr13:55917901-896	chr11:116280231-5535	TRUE	TRUE	5305	5305	100	99.9623
chr7:91499586-91	chr16:31966895-72157	TRUE	TRUE	5263	5263	100	100
chr17:71215939-44	chr16:31966895-72157	TRUE	TRUE	5263	5263	100	99.943
chr14:99124841-36	chr16:31966895-72157	TRUE	FALSE	5263	5263	100	99.715
chr5:127180494-89	chr3:156510398-05180	TRUE	FALSE	5219	5219	100	99.1378
chr2:60742241-6	chr3:60402505-397294	TRUE	TRUE	5212	5212	100	99.9808
chr6:83190176-1	chr3:60402505-397294	TRUE	TRUE	5212	5212	100	99.9233
chr6:8573744-9	chr3:60402505-397294	TRUE	TRUE	5212	5212	100	99.9233
chr13:63431189-94	chr3:60402505-397294	TRUE	TRUE	5212	5212	100	99.4628
chr14:45755860-5	chr4:140937902-4913	TRUE	TRUE	2990	2990	100	100
chr3:89648521-16	chr2:154196183-201512	FALSE	TRUE	5330	4938	92.6454	100
chr6:53092096-1	chr16:31966895-72157	TRUE	FALSE	5263	4091	77.7313	93.3024
chr1:116518572-67	chr11:116280231-5535	FALSE	TRUE	5305	4117	77.606	99.6357
chr15:100555138-43	chr11:105924386-19072	FALSE	TRUE	5315	3780	71.1195	99.8148
chr4:34913554-49	chr11:105924386-19072	FALSE	TRUE	5315	3777	71.063	98.7556
chr16:37901858-3	chr11:116280231-5535	TRUE	TRUE	5305	3729	70.2922	99.5173
chr17:29648841-6	chr4:140937902-4913	FALSE	TRUE	2990	1891	63.2441	98.8366
chr13:93389886-91	chr11:105924386-19072	FALSE	TRUE	5315	2598	48.8805	97.4981
chr18:61112798-803	chr4:126902313-9484	TRUE	TRUE	7172	2865	39.947	99.0576
chr15:98805468-73	chr6:31781572-76305	TRUE	TRUE	5268	1835	34.833	92.5341
chr16:78169123-8	chr13:43431019-8132	TRUE	FALSE	7114	1735	24.3885	97.8098
chr4:58696859-4	chr4:140934913-7902	TRUE	FALSE	2990	474	15.8528	100
chr7:28639447-2	chr4:126902313-9484	TRUE	FALSE	7172	864	12.0468	99.6528
chr8:83713031-26	chr13:43431019-8132	TRUE	FALSE	7114	437	6.14282	99.3135
